# Tissue-specific changes in the RNA structurome mediate salinity response in *Arabidopsis*

**DOI:** 10.1101/604199

**Authors:** David C. Tack, Zhao Su, Yunqing Yu, Philip C. Bevilacqua, Sarah M. Assmann

## Abstract

RNA structures are influenced by their physico-chemical environment. Few studies have assessed genome-wide impacts of abiotic stresses on *in vivo* RNA structure, however, and none have investigated tissue-specificity. We applied our Structure-seq method to assess *in vivo* mRNA secondary structure in Arabidopsis shoots and roots under control and salt stress conditions. Structure-seq utilizes dimethyl sulfate (DMS) for *in vivo* transcriptome-wide covalent modification of accessible As and Cs, i.e. those lacking base pairing and protection. Tissue type was a strong determinant of DMS reactivity, indicating tissue-specificity of RNA structuromes. Both tissues exhibited a significant inverse correlation between salt stress-induced changes in transcript reactivity and changes in transcript abundance, implicating changes in RNA structure and accessibility in transcriptome regulation. In mRNAs wherein the 5’UTR, CDS and 3’UTR concertedly increased or decreased in mean reactivity under salinity, this inverse correlation was more pronounced, suggesting that concordant structural changes across the mRNA have the greatest impact on abundance. Transcripts with the greatest and least salt stress-induced changes in DMS reactivity were enriched in genes encoding stress-related functions and included housekeeping functions, respectively. We conclude that secondary structure regulates mRNA abundance, thereby contributing to tissue specificity of the transcriptome and its dynamic adjustment under stress.

**One Sentence Summary:** Transcriptome-wide methods reveal dynamic tissue-specific and salt stress-dependent modulation of mRNA accessibility and structure, and correlated mRNA abundance changes.
