## Supplemental Workflow (W) for "Tissue-specific changes in the RNA structurome mediate salinity response in *Arabidopsis*"

### Sheet: W.0
W.0 Index of supplemental tables
Table	Contents
W.0	Index of supplemental tables
W.1	Removing adapters and trimming reads
W.2	Read mapping
W.3	Filtering mappings
W.4	Library specificity

### Sheet: W.1
Table W.1 – Removing adapters and trimming reads
Library	Run	Tissue	Treatment	DMS	Raw Reads	Filtered Reads	Retained %	Combined File	Combined Reads
A	0	Shoot	Control	-	6504606	6005794	92.3314	A_trimmed.fastq	49286920
A	1	Shoot	Control	-	6774145	5994095	88.4849
A	2	Shoot	Control	-	11376272	11324974	99.5491
A	3	Shoot	Control	-	12408446	12348221	99.5146
A	4	Shoot	Control	-	13680352	13613836	99.5138
B	0	Shoot	Control	-	5421370	4999258	92.2139	B_trimmed.fastq	40740781
B	1	Shoot	Control	-	5610106	4933294	87.9358
B	2	Shoot	Control	-	9513162	9444298	99.2761
B	3	Shoot	Control	-	10281559	10204213	99.2477
B	4	Shoot	Control	-	11244397	11159718	99.2469
C	0	Shoot	Control	-	5086867	4673849	91.8807	C_trimmed.fastq	37740871
C	1	Shoot	Control	-	5242957	4589904	87.5442
C	2	Shoot	Control	-	8826732	8748608	99.1149
C	3	Shoot	Control	-	9484998	9399356	99.0971
C	4	Shoot	Control	-	10423744	10329154	99.0926
D	0	Shoot	Salt	-	5680068	5274804	92.8652	D_trimmed.fastq	42450438
D	1	Shoot	Salt	-	5842045	5202305	89.0494
D	2	Shoot	Salt	-	9820628	9796750	99.7569
D	3	Shoot	Salt	-	10612642	10583627	99.7266
D	4	Shoot	Salt	-	11625565	11592952	99.7195
E	0	Shoot	Salt	-	6379676	5899935	92.4802	E_trimmed.fastq	47350304
E	1	Shoot	Salt	-	6509155	5759110	88.4771
E	2	Shoot	Salt	-	11024337	10983963	99.6338
E	3	Shoot	Salt	-	11861340	11813358	99.5955
E	4	Shoot	Salt	-	12946782	12893938	99.5918
F	0	Shoot	Salt	-	5790995	5337849	92.175	F_trimmed.fastq	44151278
F	1	Shoot	Salt	-	5995516	5267812	87.8625
F	2	Shoot	Salt	-	10375397	10339199	99.6511
F	3	Shoot	Salt	-	11095324	11053967	99.6273
F	4	Shoot	Salt	-	12199397	12152451	99.6152
G	0	Shoot	Control	+	6422933	5936767	92.4308	G_trimmed.fastq	47895525
G	1	Shoot	Control	+	6528716	5766465	88.3246
G	2	Shoot	Control	+	11125668	11102752	99.794
G	3	Shoot	Control	+	11984297	11955774	99.762
G	4	Shoot	Control	+	13166056	13133767	99.7548
H	0	Shoot	Control	+	6732244	6244381	92.7533	H_trimmed.fastq	49856010
H	1	Shoot	Control	+	6946064	6179711	88.9671
H	2	Shoot	Control	+	11574838	11529094	99.6048
H	3	Shoot	Control	+	12449154	12397275	99.5833
H	4	Shoot	Control	+	13563586	13505549	99.5721
I	0	Shoot	Control	+	5634080	5217975	92.6145	I_trimmed.fastq	43115183
I	1	Shoot	Control	+	5784566	5121391	88.5354
I	2	Shoot	Control	+	10142157	10093108	99.5164
I	3	Shoot	Control	+	10889095	10833326	99.4878
I	4	Shoot	Control	+	11911483	11849383	99.4787
J	0	Shoot	Salt	+	6492904	5970898	91.9604	J_trimmed.fastq	48190153
J	1	Shoot	Salt	+	6689983	5832713	87.1858
J	2	Shoot	Salt	+	11253302	11224159	99.741
J	3	Shoot	Salt	+	12091130	12055754	99.7074
J	4	Shoot	Salt	+	13146055	13106629	99.7001
K	0	Shoot	Salt	+	5599373	5212936	93.0986	K_trimmed.fastq	42587373
K	1	Shoot	Salt	+	5820793	5187107	89.1134
K	2	Shoot	Salt	+	9899956	9857809	99.5743
K	3	Shoot	Salt	+	10715611	10667217	99.5484
K	4	Shoot	Salt	+	11716495	11662304	99.5375
L	0	Shoot	Salt	+	6257141	5789210	92.5216	L_trimmed.fastq	47127798
L	1	Shoot	Salt	+	6453431	5720749	88.6466
L	2	Shoot	Salt	+	10949267	10915014	99.6872
L	3	Shoot	Salt	+	11823798	11783753	99.6613
L	4	Shoot	Salt	+	12964546	12919072	99.6492
M	0	Root	Control	-	5509582	5078298	92.1721	M_trimmed.fastq	41851262
M	1	Root	Control	-	5579824	4908251	87.9643
M	2	Root	Control	-	9891034	9869374	99.781
M	3	Root	Control	-	10537701	10509551	99.7329
M	4	Root	Control	-	11516900	11485788	99.7299
N	0	Root	Control	-	6082850	5603576	92.1209	N_trimmed.fastq	45043190
N	1	Root	Control	-	6295279	5545839	88.0952
N	2	Root	Control	-	10472021	10438595	99.6808
N	3	Root	Control	-	11269561	11228678	99.6372
N	4	Root	Control	-	12271508	12226502	99.6332
O	0	Root	Control	-	5661456	5246939	92.6783	O_trimmed.fastq	42864006
O	1	Root	Control	-	5756974	5138505	89.257
O	2	Root	Control	-	10038726	10019391	99.8074
O	3	Root	Control	-	10762549	10737086	99.7634
O	4	Root	Control	-	11750127	11722085	99.7613
P	0	Root	Salt	-	6287558	5803897	92.3076	P_trimmed.fastq	46862430
P	1	Root	Salt	-	6533052	5772417	88.3571
P	2	Root	Salt	-	10884264	10857708	99.756
P	3	Root	Salt	-	11758546	11724998	99.7147
P	4	Root	Salt	-	12740805	12703410	99.7065
Q	0	Root	Salt	-	5825057	5377453	92.3159	Q_trimmed.fastq	43669351
Q	1	Root	Salt	-	6008178	5301084	88.2311
Q	2	Root	Salt	-	10187645	10155079	99.6803
Q	3	Root	Salt	-	11009096	10969760	99.6427
Q	4	Root	Salt	-	11909740	11865975	99.6325
R	0	Root	Salt	-	6038510	5564314	92.1471	R_trimmed.fastq	45270540
R	1	Root	Salt	-	6240609	5530753	88.6252
R	2	Root	Salt	-	10527103	10497807	99.7217
R	3	Root	Salt	-	11399114	11362836	99.6817
R	4	Root	Salt	-	12355806	12314830	99.6684
S	0	Root	Control	+	6358301	5876057	92.4155	S_trimmed.fastq	48318318
S	1	Root	Control	+	6505132	5750547	88.4002
S	2	Root	Control	+	11312860	11283825	99.7433
S	3	Root	Control	+	12147553	12111907	99.7066
S	4	Root	Control	+	13336455	13295982	99.6965
T	0	Root	Control	+	6712060	6170462	91.931	T_trimmed.fastq	49976558
T	1	Root	Control	+	6975886	6135127	87.9476
T	2	Root	Control	+	11567815	11544118	99.7951
T	3	Root	Control	+	12528461	12497756	99.7549
T	4	Root	Control	+	13663856	13629095	99.7456
U	0	Root	Control	+	6003471	5574840	92.8603	U_trimmed.fastq	45833970
U	1	Root	Control	+	6174046	5481448	88.7821
U	2	Root	Control	+	10703108	10684841	99.8293
U	3	Root	Control	+	11544827	11520151	99.7863
U	4	Root	Control	+	12599971	12572690	99.7835
V	0	Root	Salt	+	5263484	4869103	92.5072	V_trimmed.fastq	39796496
V	1	Root	Salt	+	5391443	4753318	88.1641
V	2	Root	Salt	+	9306077	9286217	99.7866
V	3	Root	Salt	+	10010787	9984551	99.7379
V	4	Root	Salt	+	10932209	10903307	99.7356
W	0	Root	Salt	+	5808388	5361702	92.3096	W_trimmed.fastq	43543505
W	1	Root	Salt	+	5973258	5263853	88.1237
W	2	Root	Salt	+	10120674	10102421	99.8196
W	3	Root	Salt	+	10932427	10907633	99.7732
W	4	Root	Salt	+	11935349	11907896	99.77
X	0	Root	Salt	+	5844611	5386910	92.1688	X_trimmed.fastq	44807062
X	1	Root	Salt	+	6052984	5311886	87.7565
X	2	Root	Salt	+	10525474	10507871	99.8328
X	3	Root	Salt	+	11321336	11297782	99.792
X	4	Root	Salt	+	12328891	12302613	99.7869
					1109349671	1078329322	97.2037

### Sheet: W.2
Table W.2 – Read mapping
fastq	sam	in_reads	mapped_fract	unique_reads	unique_fract	multi_reads	multi_fract	unmapped_reads	unmapped_fract	time_start	time_end	bowtie2_command
A_trimmed.fastq	A_trimmed_mapped.sam	49286920	85.49	26579902	53.93	15555979	31.56	7151039	14.51	Mon Apr 30 19:53:13 2018	Mon Apr 30 20:09:05 2018	bowtie2 -a -p 6 --no-unal -x /usr/local/biocore/Bio_Databases/bowtie2/thaliana_cdna -q A_trimmed.fastq > A_trimmed_mapped.sam
B_trimmed.fastq	B_trimmed_mapped.sam	40740781	90.44	24107156	59.17	12738704	31.27	3894921	9.56	Mon Apr 30 20:09:05 2018	Mon Apr 30 20:22:50 2018	bowtie2 -a -p 6 --no-unal -x /usr/local/biocore/Bio_Databases/bowtie2/thaliana_cdna -q B_trimmed.fastq > B_trimmed_mapped.sam
C_trimmed.fastq	C_trimmed_mapped.sam	37740871	88.29	21506230	56.98	11817018	31.31	4417623	11.71	Mon Apr 30 20:22:50 2018	Mon Apr 30 20:35:24 2018	bowtie2 -a -p 6 --no-unal -x /usr/local/biocore/Bio_Databases/bowtie2/thaliana_cdna -q C_trimmed.fastq > C_trimmed_mapped.sam
D_trimmed.fastq	D_trimmed_mapped.sam	42450438	91.69	24512815	57.74	14409214	33.94	3528409	8.31	Mon Apr 30 20:35:24 2018	Mon Apr 30 20:49:34 2018	bowtie2 -a -p 6 --no-unal -x /usr/local/biocore/Bio_Databases/bowtie2/thaliana_cdna -q D_trimmed.fastq > D_trimmed_mapped.sam
E_trimmed.fastq	E_trimmed_mapped.sam	47350304	88.98	26899460	56.81	15233112	32.17	5217732	11.02	Mon Apr 30 20:49:34 2018	Mon Apr 30 21:05:42 2018	bowtie2 -a -p 6 --no-unal -x /usr/local/biocore/Bio_Databases/bowtie2/thaliana_cdna -q E_trimmed.fastq > E_trimmed_mapped.sam
F_trimmed.fastq	F_trimmed_mapped.sam	44151278	89.81	24903599	56.41	14749698	33.41	4497981	10.19	Mon Apr 30 21:05:42 2018	Mon Apr 30 21:20:29 2018	bowtie2 -a -p 6 --no-unal -x /usr/local/biocore/Bio_Databases/bowtie2/thaliana_cdna -q F_trimmed.fastq > F_trimmed_mapped.sam
G_trimmed.fastq	G_trimmed_mapped.sam	47895525	93.75	27446278	57.3	17455656	36.45	2993591	6.25	Mon Apr 30 21:20:29 2018	Mon Apr 30 21:37:10 2018	bowtie2 -a -p 6 --no-unal -x /usr/local/biocore/Bio_Databases/bowtie2/thaliana_cdna -q G_trimmed.fastq > G_trimmed_mapped.sam
H_trimmed.fastq	H_trimmed_mapped.sam	49856010	94.39	28665666	57.5	18395875	36.9	2794469	5.61	Mon Apr 30 21:37:10 2018	Mon Apr 30 21:53:57 2018	bowtie2 -a -p 6 --no-unal -x /usr/local/biocore/Bio_Databases/bowtie2/thaliana_cdna -q H_trimmed.fastq > H_trimmed_mapped.sam
I_trimmed.fastq	I_trimmed_mapped.sam	43115183	94.29	25023499	58.04	15627946	36.25	2463738	5.71	Mon Apr 30 21:53:57 2018	Mon Apr 30 22:08:50 2018	bowtie2 -a -p 6 --no-unal -x /usr/local/biocore/Bio_Databases/bowtie2/thaliana_cdna -q I_trimmed.fastq > I_trimmed_mapped.sam
J_trimmed.fastq	J_trimmed_mapped.sam	48190153	94.22	27958153	58.02	17445093	36.2	2786907	5.78	Mon Apr 30 22:08:50 2018	Mon Apr 30 22:25:29 2018	bowtie2 -a -p 6 --no-unal -x /usr/local/biocore/Bio_Databases/bowtie2/thaliana_cdna -q J_trimmed.fastq > J_trimmed_mapped.sam
K_trimmed.fastq	K_trimmed_mapped.sam	42587373	93.56	24442680	57.39	15403581	36.17	2741112	6.44	Mon Apr 30 22:25:29 2018	Mon Apr 30 22:39:46 2018	bowtie2 -a -p 6 --no-unal -x /usr/local/biocore/Bio_Databases/bowtie2/thaliana_cdna -q K_trimmed.fastq > K_trimmed_mapped.sam
L_trimmed.fastq	L_trimmed_mapped.sam	47127798	92.92	26806840	56.88	16983619	36.04	3337339	7.08	Mon Apr 30 22:39:46 2018	Mon Apr 30 22:55:12 2018	bowtie2 -a -p 6 --no-unal -x /usr/local/biocore/Bio_Databases/bowtie2/thaliana_cdna -q L_trimmed.fastq > L_trimmed_mapped.sam
M_trimmed.fastq	M_trimmed_mapped.sam	41851262	90.19	23459599	56.05	14285901	34.13	4105762	9.81	Wed May 2 16:55:39 2018	Wed May 2 17:17:52 2018	bowtie2 -a -p 4 --no-unal -x /usr/local/biocore/Bio_Databases/bowtie2/thaliana_cdna -q M_trimmed.fastq > M_trimmed_mapped.sam
N_trimmed.fastq	N_trimmed_mapped.sam	45043190	89.97	25697739	57.05	14826142	32.92	4519309	10.03	Wed May 2 17:17:52 2018	Wed May 2 17:42:10 2018	bowtie2 -a -p 4 --no-unal -x /usr/local/biocore/Bio_Databases/bowtie2/thaliana_cdna -q N_trimmed.fastq > N_trimmed_mapped.sam
O_trimmed.fastq	O_trimmed_mapped.sam	42864006	89.86	24110320	56.25	14407953	33.61	4345733	10.14	Wed May 2 17:42:10 2018	Wed May 2 18:06:36 2018	bowtie2 -a -p 4 --no-unal -x /usr/local/biocore/Bio_Databases/bowtie2/thaliana_cdna -q O_trimmed.fastq > O_trimmed_mapped.sam
P_trimmed.fastq	P_trimmed_mapped.sam	46862430	88.49	26010009	55.5	15459155	32.99	5393266	11.51	Wed May 2 18:06:36 2018	Wed May 2 18:31:39 2018	bowtie2 -a -p 4 --no-unal -x /usr/local/biocore/Bio_Databases/bowtie2/thaliana_cdna -q P_trimmed.fastq > P_trimmed_mapped.sam
Q_trimmed.fastq	Q_trimmed_mapped.sam	43669351	88.21	24562294	56.25	13958110	31.96	5148947	11.79	Wed May 2 18:31:39 2018	Wed May 2 18:54:03 2018	bowtie2 -a -p 4 --no-unal -x /usr/local/biocore/Bio_Databases/bowtie2/thaliana_cdna -q Q_trimmed.fastq > Q_trimmed_mapped.sam
R_trimmed.fastq	R_trimmed_mapped.sam	45270540	88.14	24890625	54.98	15010022	33.16	5369893	11.86	Wed May 2 18:54:03 2018	Wed May 2 19:17:30 2018	bowtie2 -a -p 4 --no-unal -x /usr/local/biocore/Bio_Databases/bowtie2/thaliana_cdna -q R_trimmed.fastq > R_trimmed_mapped.sam
S_trimmed.fastq	S_trimmed_mapped.sam	48318318	89.2	26963164	55.8	16137935	33.4	5217219	10.8	Wed May 2 19:17:30 2018	Wed May 2 19:40:03 2018	bowtie2 -a -p 4 --no-unal -x /usr/local/biocore/Bio_Databases/bowtie2/thaliana_cdna -q S_trimmed.fastq > S_trimmed_mapped.sam
T_trimmed.fastq	T_trimmed_mapped.sam	49976558	91.16	28048765	56.12	17508398	35.03	4419395	8.84	Wed May 2 19:40:03 2018	Wed May 2 20:03:01 2018	bowtie2 -a -p 4 --no-unal -x /usr/local/biocore/Bio_Databases/bowtie2/thaliana_cdna -q T_trimmed.fastq > T_trimmed_mapped.sam
U_trimmed.fastq	U_trimmed_mapped.sam	45833970	89.09	25567690	55.78	15267726	33.31	4998554	10.91	Wed May 2 20:03:01 2018	Wed May 2 20:25:21 2018	bowtie2 -a -p 4 --no-unal -x /usr/local/biocore/Bio_Databases/bowtie2/thaliana_cdna -q U_trimmed.fastq > U_trimmed_mapped.sam
V_trimmed.fastq	V_trimmed_mapped.sam	39796496	88	21340626	53.62	13678813	34.37	4777057	12	Wed May 2 20:25:21 2018	Wed May 2 20:45:45 2018	bowtie2 -a -p 4 --no-unal -x /usr/local/biocore/Bio_Databases/bowtie2/thaliana_cdna -q V_trimmed.fastq > V_trimmed_mapped.sam
W_trimmed.fastq	W_trimmed_mapped.sam	43543505	88.21	23679437	54.38	14731400	33.83	5132668	11.79	Wed May 2 20:45:45 2018	Wed May 2 21:08:16 2018	bowtie2 -a -p 4 --no-unal -x /usr/local/biocore/Bio_Databases/bowtie2/thaliana_cdna -q W_trimmed.fastq > W_trimmed_mapped.sam
X_trimmed.fastq	X_trimmed_mapped.sam	44807062	89.99	24364714	54.38	15956813	35.61	4485535	10.01	Wed May 2 21:08:16 2018	Wed May 2 21:30:30 2018	bowtie2 -a -p 4 --no-unal -x /usr/local/biocore/Bio_Databases/bowtie2/thaliana_cdna -q X_trimmed.fastq > X_trimmed_mapped.sam

### Sheet: W.3
Table W.3 – Filtering mappings
in_sam	sam_lines	filtered_lines	sam_filter_flag	flag_options	mismatches_and_first_mismatch	mismatches	first_mismatch	header_lines	max_mismatch	out_sam	out_sam_lines
A_trimmed_mapped.sam	67574124	65694200	20	unmapped reverse_strand	3880067	4571359	15364425	41669	3	A_trimmed_mapped_filtered.sam	41836680
B_trimmed_mapped.sam	57980567	56511672	20	unmapped reverse_strand	3480838	4196822	13841472	41669	3	B_trimmed_mapped_filtered.sam	34950871
C_trimmed_mapped.sam	52902045	51412681	20	unmapped reverse_strand	3257863	3774478	12641896	41669	3	C_trimmed_mapped_filtered.sam	31696775
D_trimmed_mapped.sam	63332611	61554709	20	unmapped reverse_strand	3215211	4277602	13087126	41669	3	D_trimmed_mapped_filtered.sam	40933101
E_trimmed_mapped.sam	68239819	66129682	20	unmapped reverse_strand	4118858	4779725	15577100	41669	3	E_trimmed_mapped_filtered.sam	41612330
F_trimmed_mapped.sam	64061101	62282825	20	unmapped reverse_strand	3470038	4374638	13718218	41669	3	F_trimmed_mapped_filtered.sam	40678262
G_trimmed_mapped.sam	74498570	73105824	20	unmapped reverse_strand	2122757	6601443	6731616	41669	3	G_trimmed_mapped_filtered.sam	57608339
H_trimmed_mapped.sam	78387370	77016652	20	unmapped reverse_strand	2226706	6844098	7157639	41669	3	H_trimmed_mapped_filtered.sam	60746540
I_trimmed_mapped.sam	67227036	65857210	20	unmapped reverse_strand	1940404	5827072	6218705	41669	3	I_trimmed_mapped_filtered.sam	51829360
J_trimmed_mapped.sam	75020377	73394693	20	unmapped reverse_strand	2317630	6265835	7579839	41669	3	J_trimmed_mapped_filtered.sam	57189720
K_trimmed_mapped.sam	66018536	64531893	20	unmapped reverse_strand	1972418	5326776	6527676	41669	3	K_trimmed_mapped_filtered.sam	50663354
L_trimmed_mapped.sam	72526314	70807563	20	unmapped reverse_strand	2094139	5771644	7002729	41669	3	L_trimmed_mapped_filtered.sam	55897382
M_trimmed_mapped.sam	76660143	75327112	20	unmapped reverse_strand	4250986	18116793	7732506	41669	3	M_trimmed_mapped_filtered.sam	45185158
N_trimmed_mapped.sam	81300882	79260393	20	unmapped reverse_strand	5486194	18700765	10754946	41669	3	N_trimmed_mapped_filtered.sam	44276819
O_trimmed_mapped.sam	79069262	77335695	20	unmapped reverse_strand	5216673	19035991	9916179	41669	3	O_trimmed_mapped_filtered.sam	43125183
P_trimmed_mapped.sam	83390514	81241339	20	unmapped reverse_strand	5672415	15348154	12495481	41669	3	P_trimmed_mapped_filtered.sam	47683620
Q_trimmed_mapped.sam	75056113	73317183	20	unmapped reverse_strand	5152611	13314862	12098125	41669	3	Q_trimmed_mapped_filtered.sam	42709916
R_trimmed_mapped.sam	79527521	77706529	20	unmapped reverse_strand	5154754	15613422	11255205	41669	3	R_trimmed_mapped_filtered.sam	45641479
S_trimmed_mapped.sam	77313747	75863218	20	unmapped reverse_strand	3216460	11514070	7002906	41669	3	S_trimmed_mapped_filtered.sam	54088113
T_trimmed_mapped.sam	81118539	79754042	20	unmapped reverse_strand	3163989	11412390	7582540	41669	3	T_trimmed_mapped_filtered.sam	57553454
U_trimmed_mapped.sam	73313628	71820667	20	unmapped reverse_strand	3598038	11304303	7924581	41669	3	U_trimmed_mapped_filtered.sam	48952076
V_trimmed_mapped.sam	66491406	65301496	20	unmapped reverse_strand	3323779	11400308	6761940	41669	3	V_trimmed_mapped_filtered.sam	43773800
W_trimmed_mapped.sam	71959426	70511455	20	unmapped reverse_strand	3739370	11634574	8164223	41669	3	W_trimmed_mapped_filtered.sam	46931619
X_trimmed_mapped.sam	75105175	73891051	20	unmapped reverse_strand	3198950	11866845	7481337	41669	3	X_trimmed_mapped_filtered.sam	51302250

### Sheet: W.4
Table W.4 – Library specificity
Shoot	(-) DMS		(-) DMS		(+) DMS		(+) DMS
base	ABC_count	ABC_specificity	DEF_count	DEF_specificity	GHI_count	GHI_specificity	JKL_count	JKL_specificity
A	24497264	0.231579	22468025	0.186166	97211315	0.574018	96369873	0.592126
T	22241324	0.210253	23464763	0.194425	12867869	0.0759828	13215488	0.0812
G	30876322	0.291882	29270883	0.242534	16053323	0.0947924	16851272	0.103539
C	28168798	0.266287	45484153	0.376874	43219833	0.255207	36315758	0.223135
Root	(-) DMS		(-) DMS		(+) DMS		(+) DMS
base	MNO_count	MNO_specificity	PQR_count	PQR_specificity	STU_count	STU_specificity	VWX_count	VWX_specificity
A	29672731	0.227811	25521290	0.191662	73189085	0.459523	58078697	0.412721
T	22522145	0.172913	22351886	0.16786	16633379	0.104434	14894341	0.105843
G	40282963	0.30927	42993511	0.322876	23307516	0.146338	19913049	0.141507
C	37773806	0.290006	42291412	0.317603	46141749	0.289705	47835308	0.339929
